# Telomere length and *TERT* expression are associated with age in almond (*Prunus dulcis* [Mill.] D.A.Webb)

**DOI:** 10.1101/2020.09.25.294074

**Authors:** Katherine M. D’Amico-Willman, Elizabeth Anderson, Thomas M. Gradziel, Jonathan Fresnedo-Ramírez

**Author notes:** Authors contributed equally (Katherine M. D’Amico-Willman, Elizabeth Anderson).

## Abstract

While it is well known that all organisms age, our understanding of how aging occurs varies dramatically among species. The aging process in perennial plants is not well defined, yet can have implications on production and yield of valuable fruit and nut crops. Almond, a relevant nut crop, exhibits an age-related disorder known as non-infectious bud failure (BF) that affects vegetative bud development, indirectly affecting kernel-yield. This species and disorder present an opportunity to address aging in a commercially-relevant and vegetatively-propagated, perennial crop threatened by an aging-related disorder. In this study, we tested the hypothesis that telomere length and/or *TERT* expression can serve as biomarkers of aging in almond using both whole-genome sequencing data and leaf samples collected from distinct age cohorts over a two-year period. To measure telomere lengths, we employed both *in silico* and molecular approaches. We also measured expression of *TERT*, a subunit of the enzyme telomerase, which is responsible for maintaining telomere lengths. Results from this work show a marginal but significant association between both telomere length measured by monochrome multiplex quantitative PCR and *TERT* expression, and age of almond seedlings. These results suggest that as almonds age, *TERT* expression decreases and telomeres shorten. This work provides valuable information on potential biomarkers of perennial plant aging, contributing to our limited knowledge of this process. In addition, translation of this information will provide opportunities to address BF in almond breeding and nursery propagation.
