## Supplementary File 1 for "Telomere length and *TERT* expression are associated with age in almond (*Prunus dulcis* [Mill.] D.A.Webb)"

### Sheet: Metadata
Telomere length and TERT expression are associated with age in almond (Prunus dulcis [Mill.] D.A.Webb) Katherine M. D’Amico-Willman1,2,¶, Elizabeth Anderson3,¶, Thomas M. Gradziel4, and Jonathan Fresnedo-Ramírez1,2* 1 Department of Horticulture and Crop Science, Ohio Agricultural Research and Development Center, The Ohio State University, Wooster, OH 44691 2 Center for Applied Plant Sciences, The…
Data S1. File containing raw data for each experiment including in silico telomere length estimation, mean telomere length quantification, and TERT expression analysis.
Contents: InsilicoTeloLength: Information includes the NCBI SRA number for each almond accession used to estimate telomere length, the name of the accession in the bioproject listing, the specific cultivar name (if available), the age of the indiviual almond tree in years, and the mean telomere length in basepairs estimated in silico using Computel.
RelativeTeloLength_2018: Data for the relative telomere length estimation of almond age cohort samples collected in 2018. Included are the age of the individual in years, the calculated T/S ratio for each individual, the calculated realtive telomere length based on the T/S ratio, andthe calculated z-score for each relative telomere length.
RelativeTelo_2018Raw: Raw Cq values produced from the technical replicate wells in qPCR using either the primer for the telomere amplicon or the primer for the PP2A amplicon for each almond individual from the classified age.
RelativeTeloLength_2019: Data for the relative telomere length estimation of almond age cohort samples collected in 2019. Included are the age of the individual in years, the calculated T/S ratio for each individual, the calculated realtive telomere length based on the T/S ratio, the calculated z-score for each relative telomere length, and the raw Cq values produced from the technical replicate …
RelativeTelo_2019Raw: Raw Cq values produced from the technical replicate wells in qPCR using either the primer for the telomere amplicon or the primer for the PP2A amplicon for each almond individual from the classified age.
TERTExp_2018: Data for relative expression of TERT in almond age cohort samples collected in 2018. Included are the age of each sample in years, the relative expression of TERT in each sample caluclated from Cq values for TERT and a reference gene, RPII, the log2 expression for each sample, and the raw Cq values for the technical replicates for both the RPII amplicon and the TERT amplicon.
TERTExp_2019: Data for relative expression of TERT in almond age cohort samples collected in 2019. Included are the age of each sample in years, the relative expression of TERT in each sample caluclated from Cq values for TERT and a reference gene, RPII, the log2 expression for each sample, and the raw Cq values for the technical replicates for both the RPII amplicon and the TERT amplicon.

### Sheet: InsilicoTeloLength
SRA Number	Name Description	Cultivar	Age (years)	Mean Tel Length
SRR4045222	DPRU 1207.2	N/A	29	727.649
SRR4045223	DPRU 210	Languedoc	32	691.571
SRR4045224	DPRU 2331.9	N/A	20	795.048
SRR4045225	DPRU 1791.3	N/A	23	655.828
SRR4045226	DPRU 2301	Tuono	21	908.211
SRR4045227	DPRU 2374.12	N/A	19	959.695
SRR4045228	DPRU 1456.4	Badam	28	798.603
SRR4045229	DPRU 1462.2	N/A	28	1178.35
SRR4036105	DPRU 2578.2	N/A	15	1346.17

### Sheet: RelativeTeloLength_2018
Age (years)	T/S ratio	relativeTeloLength	zScore_TeloLength
14	-0.485945	-0.699313	-2.77466
14	0.164526	0.236765	-1.07471
14	0.714305	1.02794	0.362096
14	0.381197	0.548572	-0.508453
14	0.748954	1.0778	0.452649
9	0.274919	0.39563	-0.786202
9	0.334129	0.480838	-0.631461
9	0.483611	0.695955	-0.240802
9	0.484958	0.697892	-0.237284
5	0.541312	0.77899	-0.0900068
5	1.40594	2.02326	2.16962
5	0.505721	0.727772	-0.183021
5	0.579652	0.834165	0.0101924
5	0.657881	0.946743	0.214638
5	0.761028	1.09518	0.484204
1	0.27499	0.395733	-0.786015
1	0.863849	1.24315	0.752918
1	1.16469	1.67608	1.53914
1	0.684796	0.985476	0.284978
1	0.900072	1.29527	0.847583
1	0.650209	0.935701	0.194586

### Sheet: RelativeTelo_2018Raw
Age (years)	TeloCq_Rep1	TeloCq_Rep2	TeloCq_Rep3	TeloCq_Rep4	TeloCq_Rep5	TeloCq_Rep6	PP2ACq_Rep1	PP2ACq_Rep2	PP2ACq_Rep3	PP2ACq_Rep4	PP2ACq_Rep5	PP2ACq_Rep6
14	17.8914	17.9399	18.2016	18.3687	18.4913	18.1762	18.3096	18.0089	21.1304	20.2367	20.7413	21.0067
14	14.0936	16.2274	18.7546	14.6994	19.0048	16.5142	17.565	18.5526	19.0721	18.6701	19.1989	18.5841
14	18.4113	14.6993	15.2224	18.9385	14.2194	17.3133	17.5117	14.9154	21.8152	18.1841	18.2803	23.7667
14	13.27	13.75	14.21	16.79	16.08	N/A	21.84	16.85	15.47	17	18.28	N/A
14	17.3816	14.1252	14.2023	13.7933	13.4879	13.6484	17.3335	21.6172	22.1022	20.9938	20.222	20.4419
9	14.226	14.0471	14.0362	16.104	14.5541	14.4146	19.4201	23.1716	22.3013	19.2495	20.0711	21.8856
9	15.7003	15.3051	15.7778	15.2927	14.3323	14.1953	24.6643	23.3381	N/A	27.5247	19.8692	20.2043
9	14.49	14.79	14.89	14.58	14.75	15.22	16.73	21.21	21.23	17.3	21.16	22.23
9	14.25	14.18	14.18	14.21	14.18	14.32	19.71	19.68	20.13	19.38	19.3	19.79
5	13.4696	13.21	13.6244	13.0372	13.338	13.2682	19.5929	22.0439	23.9146	21.5989	23.2765	21.9366
5	15.7372	12.8556	13.8708	14.1123	14.0081	14.3053	22.5582	18.5012	18.6	18.8258	18.728	20.5189
5	14.4622	16.5246	13.5776	14.7999	14.1837	14.1272	23.4816	19.5189	23.4718	15.7028	16.0905	N/A
5	14.4622	16.5246	13.5776	14.7999	14.1837	14.1272	23.4816	19.5189	23.4718	15.7028	16.0905	N/A
5	13.91	13.43	13.72	13.26	13.49	13.56	20.39	19.26	20.04	19.15	19.5	21.01
5	12.74	12.99	13.58	13.16	13	18.19	18.91	18.17	17.62	17.6	18.28	20.41
1	13.7511	13.4549	13.9674	14.1029	13.5812	14.3212	19.063	17.8202	19.881	19.0823	19.4819	18.973
1	12.9876	13.5835	12.9606	12.8482	N/A	N/A	21.8812	24.7636	21.5537	21.4084	N/A	N/A
1	20.41	19.23	20.77	19.44	20.79	20.15	29.24	26.1	30.51	27.1	30.36	28.52
1	13.17	15.8	14.01	16.83	14.22	13.42	22.73	26.51	27.78	23.14	N/A	N/A
1	15.5796	14.5864	14.3332	13.7024	18.4525	N/A	25.1529	24.0737	22.449	20.28	27.8109	N/A
1	12.9073	14.8312	12.9113	12.9415	13.5609	N/A	20.3945	17.0709	20.1627	19.063	15.1977	N/A

### Sheet: RelativeTeloLength_2019
Age (years)	T/S ratio	relativeTeloLength	zScore_TeloLength
2	1.93895	2.77954	0.859713
2	0.930898	1.33447	-0.58536
2	1.46723	2.10332	0.183493
7	0.95603	1.3705	-0.549332
7	0.986367	1.41399	-0.505844
7	0.664343	0.952354	-0.967474
11	0.757324	1.08565	-0.834183
11	0.772925	1.10801	-0.811819
11	0.17124	0.245477	-1.67435

### Sheet: RelativeTelo_2019Raw
Age (years)	TeloCq_Rep1	TeloCq_Rep2	TeloCq_Rep3	TeloCq_Rep4	TeloCq_Rep5	TeloCq_Rep6	PP2ACq_Rep1	PP2ACq_Rep2	PP2ACq_Rep3	PP2ACq_Rep4	PP2ACq_Rep5	PP2ACq_Rep6
2	15.77	17.97	18.33	19.13	19.33	n/a	21.49	24.44	24.4	25.36	26.05	n/a
2	13.51	13.42	14.36	14.22	15.31	15.88	18.13	19.52	20.98	19.61	20.38	20.78
2	15.11	16.25	17	15.55	16.83	n/a	22.59	23.47	23.46	22.61	22.35	n/a
7	16.23	17.28	19.11	21.5	19.23	19.37	21.89	22.84	27.19	29.24	27.78	25.12
7	19.18	18.79	20.71	24.15	19.92	n/a	26.45	25.05	28.93	27.01	n/a	n/a
7	24.14	20.21	23.23	19.64	19.62	n/a	29.65	34.64	28.68	26.88	n/a	n/a
11	16.44	17.25	17.7	22.66	22	18.28	23.4	23.13	24.36	34.39	25.95	n/a
11	18.27	21.42	22.37	20.07	19.13	19.29	26.85	30.9	32.68	28.3	27.45	27.88
11	17.7	18.04	18.27	19.29	22.54	18.69	34.46	29.6	30.69	30.52	29.55	n/a

### Sheet: TERTExp_2018
Age (years)	RelativeTERTExpression	Log2Expression	TERTCq_Rep1	TERTCq_Rep2	TERTCq_Rep2	RPIICq_Rep1	RPIICq_Rep2	RPIICq_Rep3
5	2.2453	0.808838	35.5193	37.0202	N/A	32.519	28.9779	N/A
5	1.04032	0.039528	34.8401	39.0416	N/A	30.7824	31.3215	N/A
5	0.895436	-0.110444	31.2198	29.8871	30.583	26.5017	26.3996	N/A
1	1.46606	0.38258	34.003	34.1311	34.1141	30.6024	31.6529	31.1989
1	3.36468	1.21333	33.9178	33.5939	33.6324	32.286	31.8199	31.8399
1	1.47783	0.390578	33.8596	33.5751	34.5204	30.7346	31.0889	31.3724
14	0.510998	-0.67139	36.2707	37.1511	N/A	32.2748	32.1501	32.3523
14	0.70801	-0.345298	36.2604	37.4593	37.5151	32.7098	33.3118	33.2689
14	1.04163	0.0407876	35.8604	36.5086	N/A	33.089	32.4445	32.7467
9	0.92991	-0.0726677	31.2164	31.0375	31.3544	26.928	26.733	28.8402
9	0.780358	-0.248002	31.1715	31.2452	30.4893	27.1272	27.0411	N/A

### Sheet: TERTExp_2019
Age (years)	RelativeTERTExpression	Log2Expression	TERTCq_Rep1	TERTCq_Rep2	TERTCq_Rep3	RPIICq_Rep1	RPIICq_Rep2	RPIICq_Rep3
11	1.23676	0.212495	36.1677	35.175	35.0973	34.1969	31.3021	33.5822
11	0.28836	-1.24355	34.5457	34.8864	34.7841	32.7639	32.7617	32.3275
11	0.41043	-0.89055	34.8835	37.1571	38.2912	33.3776	33.6681	34.0923
11	1.7933	0.584058	34.983	36.5081	N/A	35.238	34.8704	34.7416
7	1.78962	0.582003	30.1957	31.426	30.9596	30.4376	30.5382	30.4419
7	1.49673	0.403283	36.2986	35.1904	N/A	36.8032	35.5238	N/A
7	1.21714	0.196504	36.1985	36.7244	N/A	34.3927	34.0957	34.4267
7	0.62076	-0.476811	35.9654	36.0331	N/A	34.4156	33.0543	33.5499
2	1.78359	0.578628	35.7875	36.8652	N/A	33.9846	37.1597	N/A
2	2.46728	0.903116	35.3247	N/A	N/A	34.5148	34.0291	35.2461
2	2.47055	0.904441	34.9852	36.1747	35.367	35.0573	33.3042	34.0276
2	1.10254	0.0976166	35.22	34.3167	35.7809	33.3416	33.5068	33.9774
